# Using population-level whole-genome sequencing to profile colistin resistance evolution dynamics in diverse clinical *Pseudomonas aeruginosa* lineages

**DOI:** 10.64898/2026.09.22.753656

**Authors:** Kellie R. Strickland, Miriana L. Littlejohn, Erin P. Price, Derek S. Sarovich

## Abstract

Colistin (CST) is a critical last-line antibiotic for treating multidrug-resistant *Pseudomonas aeruginosa* infections, especially in chronic respiratory disease. Despite its clinical importance, the *P. aeruginosa* CST resistome remains incompletely characterised, with most studies focusing on the PAO1 prototypic strain. Here, we used experimental evolution to apply stepwise CST selective pressure to nine *P. aeruginosa* lineages representing different clinical presentations and diverse genetic backgrounds. Population-level whole-genome sequencing of broth cultures exposed to 2-fold increasing CST (0.0625 to 512 μg/mL) was undertaken at multiple concentrations. We identified several known and novel mutational drivers of low- and high-level CST resistance, alongside associated compensatory mutations at allele frequencies (AFs) as low as 5%. Despite diverse clinical and genetic backgrounds, all lineages convergently evolved mutations within the two-component system *pmrAB,* with most accompanied by *phoPQ* variants. When canonical TCS remodelling plateaued, populations acquired novel secondary driver mutations, most notably in the lipid A-modifying gene, *lpxO2*. In addition to AMR driver mutations, strains evolved complex adaptive strategies to mitigate severe CST-induced oxidative and metabolic stress. Adaptations included the emergence of hypermutators and alterations to targeted DNA and protein repair networks. Furthermore, we observed convergent regulatory rewiring of the cyclic-di-GMP network and central metabolism pathways, likely acting as compensatory mechanisms to promote biofilm formation and offset the fitness costs of CST resistance. Using a mixture-aware population genomics approach, we captured intense clonal interference and transient tolerance mutations that failed to reach fixation, illustrating dynamic evolutionary complexities that would be missed with traditional end-point analysis methods.
