## Supplemental Table 2 for "Using population-level whole-genome sequencing to profile colistin resistance evolution dynamics in diverse clinical *Pseudomonas aeruginosa* lineages"

### Sheet: TsTv ratios
Lineage	Timepoint	Total_SNPs	Ts	Tv	Ts/Tv_Ratio	CI_Lower	CI_Upper	P_Value
PAO1	0	0	0	0	Inf	NA	NA	NA
PAO1	0.5	52	35	17	2.06	1.12	3.92	1
PAO1	4	53	34	19	1.79	0.99	3.32	0.771
PAO1	64	53	36	17	2.12	1.16	4.02	1
PAO1	512	40	28	12	2.33	1.15	5.04	0.739
SCHI0021.S.7	0	0	0	0	Inf	NA	NA	NA
SCHI0021.S.7	0.5	38	24	14	1.71	0.85	3.58	0.731
SCHI0021.S.7	4	44	31	13	2.38	1.21	4.97	0.636
SCHI0021.S.7	64	43	32	11	2.91	1.43	6.4	0.333
SCHI0021.S.7	128	50	40	10	4	1.97	8.97	0.0506
SCHI0021.S.7	256	40	28	12	2.33	1.15	5.04	0.739
SCHI0021.S.7	512	55	42	13	3.23	1.7	6.56	0.152
SCHI0033.S.8	0	0	0	0	Inf	NA	NA	NA
SCHI0033.S.8	0.5	76	62	14	4.43	2.45	8.57	0.00494
SCHI0033.S.8	4	73	51	22	2.32	1.38	4.01	0.621
SCHI0033.S.8	64	89	75	14	5.36	3	10.27	0.000272
SCHI0033.S.8	512	87	65	22	2.95	1.8	5.03	0.139
SCHI0033.S.19	0	0	0	0	Inf	NA	NA	NA
SCHI0033.S.19	0.5	17	11	6	1.83	0.62	6.04	1
SCHI0033.S.19	4	26	15	11	1.36	0.59	3.28	0.405
SCHI0033.S.19	64	27	20	7	2.86	1.16	8	0.541
SCHI0033.S.19	512	36	30	6	5	2.05	14.69	0.034
SCHI0057.S.9	0	0	0	0	Inf	NA	NA	NA
SCHI0057.S.9	0.5	16	6	10	0.6	0.18	1.82	0.0175
SCHI0057.S.9	4	21	10	11	0.91	0.35	2.36	0.102
SCHI0057.S.9	64	16	9	7	1.29	0.43	4.06	0.429
SCHI0057.S.9	512	24	16	8	2	0.81	5.4	1
SCHI0058.S.1	0	0	0	0	Inf	NA	NA	NA
SCHI0058.S.1	0.5	46	36	10	3.6	1.75	8.13	0.117
SCHI0058.S.1	4	44	32	12	2.67	1.34	5.69	0.429
SCHI0058.S.1	64	49	39	10	3.9	1.91	8.76	0.0678
SCHI0058.S.1	512	24	16	8	2	0.81	5.4	1
SCHI0064.S.1	0	2	2	0	Inf	0.19	Inf	1
SCHI0064.S.1	0.5	61	46	15	3.07	1.68	5.91	0.174
SCHI0064.S.1	4	78	71	7	10.14	4.68	26.14	7.89e-07
SCHI0064.S.1	64	103	93	10	9.3	4.84	20.03	4.3e-08
SCHI0109.S.2	0	0	0	0	Inf	NA	NA	NA
SCHI0109.S.2	0.5	55	50	5	10	4.01	32.13	4.19e-05
SCHI0109.S.2	4	90	79	11	7.18	3.8	14.97	5.63e-06
SCHI0109.S.2	64	234	5	229	0.02	0.01	0.05	4.09e-101
SCHI0109.S.2	512	14	10	4	2.5	0.72	10.92	1
SCHI0181.S.2	0	0	0	0	Inf	NA	NA	NA
SCHI0181.S.2	0.5	16	13	3	4.33	1.19	23.71	0.292
SCHI0181.S.2	4	18	10	8	1.25	0.44	3.64	0.325
SCHI0181.S.2	64	29	21	8	2.62	1.12	6.85	0.562
SCHI0181.S.2	512	55	40	15	2.67	1.44	5.2	0.392
SCHI0181.S.32	0	0	0	0	Inf	NA	NA	NA
SCHI0181.S.32	0.5	5	2	3	0.67	0.06	5.82	0.342
SCHI0181.S.32	4	11	5	6	0.83	0.2	3.28	0.197
SCHI0181.S.32	64	2	2	0	Inf	0.19	Inf	1
SCHI0181.S.32	512	12	7	5	1.4	0.38	5.59	0.55
